# PI3K/AKT inhibition in tumor propagating cells of DLBCL reverses R-CHOP resistance by destabilizing SOX2

**DOI:** 10.1101/657445

**Authors:** Jianfeng Chen, Xiaowen Ge, Wei Zhang, Peipei Ding, Yiqun Du, Qi Wang, Ling Li, Lan Fang, Yujing Sun, Pingzhao Zhang, Yuzhen Zhou, Long Zhang, Xinyue Lv, Luying Li, Xin Zhang, Qunling Zhang, Kai Xue, Hongyu Gu, Qunying Lei, Jiemin Wong, Weiguo Hu

## Abstract

Drug resistance is a major obstacle for the success of conventional anticancer therapy, and the development of drug resistance is at least partly attributed to tumor propagating cells (TPCs). Up to one-third of diffuse large B cell lymphoma (DLBCL) patients eventually develop resistance to R-CHOP regimen. We found that the TPC proportion was remarkably increased in resistant germinal center B cell-like (GCB) and activated B cell-like (ABC) DLBCL subtypes. Elevated SOX2 was the determinant for resistance development, and SOX2 was phosphorylated by activated PI3K/AKT1 signaling, thus preventing ubiquitin-mediated SOX2 degradation. Furthermore, multiple factors, including BCR, integrins, chemokines and FGFR1/2 signaling, regulated PI3K/AKT1 activation. CDK6 in the GCB subtype and FGFR1/2 in the ABC subtype were SOX2 targets in the PI3K/AKT1 pathway. Chemical inhibition of PI3K/AKT1 in both subtypes, CDK6 in the GCB subtype, and FGFR1/2 in the ABC subtype significantly enhanced the susceptibility of resistant cells to CHO treatment. More importantly, PI3K and FGFR1/2 inhibitors but not a CDK6 inhibitor effectively suppressed the tumor growth of R-CHO-resistant DLBCL cells, most likely by converting TPCs to chemo-sensitive differentiated cells. Therefore, this pro-differentiation therapy against TPCs warrants further study in clinical trials for the treatment of resistant DLBCL.
