## Supplemental data2 for "PI3K/AKT inhibition in tumor propagating cells of DLBCL reverses R-CHOP resistance by destabilizing SOX2"

### Sheet: LY8-RCHO_GSEA_PI3K_AKT_Path
NAME	PROBE	GENE SYMBOL	GENE_TITLE	RANK IN GENE LIST	RANK METRIC SCORE	RUNNING ES	CORE ENRICHMENT
row_0	PGF	null	null	14	3.76	0.0284013	Yes
row_1	CREB3L1	null	null	108	2	0.0392531	Yes
row_2	GNB3	null	null	148	1.89	0.0519395	Yes
row_3	IL2RA	null	null	180	1.78	0.0641725	Yes
row_4	CDKN1A	null	null	190	1.75	0.0772677	Yes
row_5	FLT1	null	null	197	1.72	0.0902799	Yes
row_6	FN1	null	null	250	1.62	0.10023	Yes
row_7	EPHA2	null	null	251	1.61	0.11269	Yes
row_8	FGFR1	null	null	310	1.47	0.121181	Yes
row_9	EFNA1	null	null	331	1.43	0.131252	Yes
row_10	FGF8	null	null	352	1.4	0.141092	Yes
row_11	LAMB1	null	null	387	1.34	0.149771	Yes
row_12	EIF4EBP1	null	null	413	1.31	0.158665	Yes
row_13	LAMB4	null	null	463	1.25	0.165901	Yes
row_14	THBS1	null	null	484	1.22	0.174348	Yes
row_15	PDGFB	null	null	559	1.14	0.179489	Yes
row_16	VTN	null	null	576	1.13	0.187438	Yes
row_17	EPOR	null	null	594	1.1	0.195105	Yes
row_18	LAMB3	null	null	606	1.08	0.202916	Yes
row_19	COL9A3	null	null	658	1.04	0.208427	Yes
row_20	ITGB4	null	null	661	1.04	0.216376	Yes
row_21	KDR	null	null	704	1	0.222026	Yes
row_22	COL1A2	null	null	749	0.97	0.227344	Yes
row_23	DDIT4	null	null	750	0.97	0.23485	Yes
row_24	OSM	null	null	772	0.96	0.241235	Yes
row_25	PCK2	null	null	793	0.94	0.247515	Yes
row_26	RXRA	null	null	838	0.92	0.252446	Yes
row_27	TNC	null	null	885	0.88	0.256968	Yes
row_28	COL6A1	null	null	889	0.87	0.263551	Yes
row_29	EFNA3	null	null	891	0.87	0.270234	Yes
row_30	EFNA4	null	null	892	0.87	0.276967	Yes
row_31	PPP2CB	null	null	901	0.87	0.283302	Yes
row_32	F2R	null	null	929	0.85	0.288537	Yes
row_33	LAMB2	null	null	980	0.82	0.292396	Yes
row_34	FGFR2	null	null	986	0.81	0.298415	Yes
row_35	IKBKG	null	null	987	0.81	0.304684	Yes
row_36	GH1	null	null	999	0.8	0.310328	Yes
row_37	COL6A3	null	null	1046	0.77	0.313999	Yes
row_38	SGK1	null	null	1080	0.77	0.318316	Yes
row_39	LPAR2	null	null	1179	0.72	0.319013	Yes
row_40	COL4A6	null	null	1253	0.68	0.320645	Yes
row_41	COL1A1	null	null	1326	0.66	0.322171	Yes
row_42	NGFR	null	null	1384	0.64	0.324289	Yes
row_43	PPP2R2A	null	null	1387	0.64	0.329142	Yes
row_44	VEGFB	null	null	1507	0.6	0.327867	Yes
row_45	LPAR1	null	null	1575	0.58	0.329023	Yes
row_46	OSMR	null	null	1690	0.55	0.327609	Yes
row_47	PPP2R5B	null	null	1732	0.54	0.329748	Yes
row_48	NR4A1	null	null	1763	0.53	0.332358	Yes
row_49	COL2A1	null	null	1812	0.51	0.333917	Yes
row_50	COL4A3	null	null	1813	0.51	0.337864	Yes
row_51	FGFR4	null	null	1822	0.51	0.341412	Yes
row_52	ANGPT2	null	null	1895	0.49	0.341623	Yes
row_53	IL7R	null	null	1945	0.49	0.342978	Yes
row_54	LAMA3	null	null	1950	0.49	0.346571	Yes
row_55	PDGFRB	null	null	1977	0.49	0.34907	Yes
row_56	BAD	null	null	2057	0.47	0.348778	Yes
row_57	COL4A1	null	null	2064	0.47	0.352116	Yes
row_58	HRAS	null	null	2203	0.44	0.348658	Yes
row_59	PRKCA	null	null	2221	0.44	0.351217	Yes
row_60	ITGA3	null	null	2257	0.43	0.352804	Yes
row_61	ITGA7	null	null	2310	0.42	0.353468	Yes
row_62	GNG2	null	null	2367	0.41	0.353855	Yes
row_63	EGFR	null	null	2443	0.39	0.353143	Yes
row_64	IFNAR2	null	null	2453	0.39	0.355713	Yes
row_65	COL9A2	null	null	2513	0.38	0.355719	Yes
row_66	EIF4E1B	null	null	2524	0.38	0.358163	Yes
row_67	PDGFC	null	null	2572	0.38	0.358766	Yes
row_68	PIK3CA	null	null	2655	0.37	0.357551	No
row_69	LAMC2	null	null	2776	0.35	0.35429	No
row_70	PKN1	null	null	2908	0.33	0.350328	No
row_71	FLT4	null	null	2951	0.32	0.350716	No
row_72	RPS6	null	null	2984	0.32	0.351601	No
row_73	HSP90B1	null	null	3018	0.31	0.352358	No
row_74	CCNE2	null	null	3058	0.3	0.35274	No
row_75	CASP9	null	null	3252	0.27	0.34523	No
row_76	IRS1	null	null	3266	0.27	0.346673	No
row_77	CCND3	null	null	3322	0.26	0.345949	No
row_78	ITGA5	null	null	3476	0.25	0.340274	No
row_79	CREB3	null	null	3544	0.24	0.338799	No
row_80	TNXB	null	null	3606	0.24	0.337622	No
row_81	CCNE1	null	null	3628	0.23	0.338357	No
row_82	CRTC2	null	null	3632	0.23	0.339988	No
row_83	BCL2L1	null	null	3708	0.22	0.33796	No
row_84	FGF11	null	null	3722	0.22	0.339016	No
row_85	MAPK3	null	null	3731	0.22	0.340321	No
row_86	RHEB	null	null	3757	0.22	0.34078	No
row_87	PPP2R5A	null	null	3859	0.21	0.337381	No
row_88	CREB3L4	null	null	3994	0.19	0.332186	No
row_89	VEGFA	null	null	4065	0.19	0.330175	No
row_90	MYB	null	null	4120	0.18	0.328882	No
row_91	CDK2	null	null	4163	0.17	0.328109	No
row_92	GNG5	null	null	4181	0.17	0.328579	No
row_93	CCND1	null	null	4254	0.16	0.326236	No
row_94	EIF4E2	null	null	4261	0.16	0.327175	No
row_95	YWHAZ	null	null	4314	0.16	0.325827	No
row_96	GNB2	null	null	4346	0.15	0.325446	No
row_97	PPP2R1A	null	null	4375	0.15	0.325214	No
row_98	IGF1	null	null	4455	0.14	0.322368	No
row_99	PRKAA2	null	null	4486	0.14	0.32196	No
row_100	G6PC3	null	null	4563	0.13	0.319185	No
row_101	STK11	null	null	4615	0.13	0.317655	No
row_102	YWHAB	null	null	4633	0.13	0.317815	No
row_103	IL4R	null	null	4688	0.12	0.316058	No
row_104	ATF4	null	null	4736	0.11	0.314572	No
row_105	PHLPP2	null	null	4905	0.1	0.306989	No
row_106	GNG7	null	null	5109	0.08	0.297511	No
row_107	PPP2R1B	null	null	5141	0.08	0.296589	No
row_108	RPS6KB2	null	null	5150	0.08	0.29681	No
row_109	CDC37	null	null	5208	0.07	0.294516	No
row_110	CREB3L2	null	null	5215	0.07	0.29476	No
row_111	YWHAE	null	null	5311	0.07	0.290576	No
row_112	CDK4	null	null	5453	0.05	0.28395	No
row_113	CDK6	null	null	5454	0.05	0.284337	No
row_114	MLST8	null	null	5495	0.05	0.282734	No
row_115	CREB1	null	null	5582	0.04	0.278766	No
row_116	MAP2K2	null	null	5704	0.03	0.27298	No
row_117	PIK3R2	null	null	5723	0.03	0.272317	No
row_118	GNB1	null	null	5802	0.02	0.268592	No
row_119	HSP90AA1	null	null	5806	0.02	0.268598	No
row_120	PRKAA1	null	null	5844	0.02	0.266912	No
row_121	ATF2	null	null	5898	0.01	0.264353	No
row_122	ANGPT1	null	null	6192	0	0.24978	No
row_123	ANGPT4	null	null	6193	0	0.24978	No
row_124	CCND2	null	null	6866	0	0.216355	No
row_125	CHAD	null	null	6998	0	0.209839	No
row_126	CHRM1	null	null	7011	0	0.209243	No
row_127	CHRM2	null	null	7012	0	0.209243	No
row_128	COL4A5	null	null	7149	0	0.202478	No
row_129	COL6A5	null	null	7151	0	0.202428	No
row_130	COL6A6	null	null	7152	0	0.202428	No
row_131	COL9A1	null	null	7155	0	0.202329	No
row_132	COMP	null	null	7160	0	0.20213	No
row_133	CREB3L3	null	null	7197	0	0.200339	No
row_134	CSF1R	null	null	7224	0	0.199046	No
row_135	CSF3	null	null	7227	0	0.198947	No
row_136	CSF3R	null	null	7228	0	0.198947	No
row_137	CSH1	null	null	7229	0	0.198947	No
row_138	CSH2	null	null	7230	0	0.198947	No
row_139	EFNA2	null	null	7623	0	0.179449	No
row_140	EGF	null	null	7626	0	0.17935	No
row_141	FASLG	null	null	7856	0	0.167959	No
row_142	FGF1	null	null	7898	0	0.16592	No
row_143	FGF10	null	null	7899	0	0.16592	No
row_144	FGF12	null	null	7900	0	0.16592	No
row_145	FGF13	null	null	7901	0	0.16592	No
row_146	FGF14	null	null	7902	0	0.16592	No
row_147	FGF16	null	null	7903	0	0.16592	No
row_148	FGF17	null	null	7904	0	0.16592	No
row_149	FGF18	null	null	7905	0	0.16592	No
row_150	FGF19	null	null	7906	0	0.16592	No
row_151	FGF2	null	null	7907	0	0.16592	No
row_152	FGF20	null	null	7908	0	0.16592	No
row_153	FGF21	null	null	7909	0	0.16592	No
row_154	FGF22	null	null	7910	0	0.16592	No
row_155	FGF23	null	null	7911	0	0.16592	No
row_156	FGF3	null	null	7912	0	0.16592	No
row_157	FGF4	null	null	7913	0	0.16592	No
row_158	FGF5	null	null	7914	0	0.16592	No
row_159	FGF9	null	null	7915	0	0.16592	No
row_160	FGFR3	null	null	7918	0	0.165821	No
row_161	G6PC	null	null	8022	0	0.160697	No
row_162	G6PC2	null	null	8023	0	0.160697	No
row_163	GH2	null	null	8120	0	0.155923	No
row_164	GHR	null	null	8121	0	0.155923	No
row_165	GNG12	null	null	8173	0	0.153386	No
row_166	GNG13	null	null	8174	0	0.153386	No
row_167	GNG3	null	null	8175	0	0.153386	No
row_168	GNG4	null	null	8176	0	0.153386	No
row_169	GNG8	null	null	8177	0	0.153386	No
row_170	GNGT1	null	null	8178	0	0.153386	No
row_171	GYS2	null	null	8345	0	0.145129	No
row_172	IBSP	null	null	8555	0	0.134734	No
row_173	IFNA1	null	null	8564	0	0.134336	No
row_174	IFNA10	null	null	8565	0	0.134336	No
row_175	IFNA13	null	null	8566	0	0.134336	No
row_176	IFNA14	null	null	8567	0	0.134336	No
row_177	IFNA16	null	null	8568	0	0.134336	No
row_178	IFNA17	null	null	8569	0	0.134336	No
row_179	IFNA2	null	null	8570	0	0.134336	No
row_180	IFNA21	null	null	8571	0	0.134336	No
row_181	IFNA4	null	null	8572	0	0.134336	No
row_182	IFNA5	null	null	8573	0	0.134336	No
row_183	IFNA6	null	null	8574	0	0.134336	No
row_184	IFNA7	null	null	8575	0	0.134336	No
row_185	IFNA8	null	null	8576	0	0.134336	No
row_186	IFNB1	null	null	8577	0	0.134336	No
row_187	IL2	null	null	8898	0	0.118419	No
row_188	IL2RB	null	null	8910	0	0.117872	No
row_189	IL3	null	null	8911	0	0.117872	No
row_190	IL3RA	null	null	8921	0	0.117425	No
row_191	IL4	null	null	8922	0	0.117425	No
row_192	IL7	null	null	8925	0	0.117325	No
row_193	INS	null	null	8932	0	0.117027	No
row_194	ITGA1	null	null	8968	0	0.115286	No
row_195	ITGA2	null	null	8969	0	0.115286	No
row_196	ITGA2B	null	null	8970	0	0.115286	No
row_197	ITGA8	null	null	8971	0	0.115286	No
row_198	ITGA9	null	null	8972	0	0.115286	No
row_199	ITGB6	null	null	8975	0	0.115186	No
row_200	ITGB8	null	null	8976	0	0.115186	No
row_201	KIT	null	null	9114	0	0.108372	No
row_202	KITLG	null	null	9115	0	0.108372	No
row_203	LAMA1	null	null	9299	0	0.0992699	No
row_204	LAMA2	null	null	9300	0	0.0992699	No
row_205	LOC102723407	null	null	9625	0	0.0831545	No
row_206	LPAR4	null	null	9866	0	0.0712172	No
row_207	LPAR6	null	null	9867	0	0.0712172	No
row_208	NGF	null	null	10286	0	0.0504264	No
row_209	PDGFA	null	null	10976	0	0.0161563	No
row_210	PDGFD	null	null	10977	0	0.0161563	No
row_211	PDGFRA	null	null	10978	0	0.0161563	No
row_212	PIK3R6	null	null	11028	0	0.0137191	No
row_213	PPP2R2B	null	null	11152	0	0.0076012	No
row_214	PPP2R2C	null	null	11153	0	0.0076012	No
row_215	PPP2R3A	null	null	11154	0	0.0076012	No
row_216	PRL	null	null	11205	0	0.00511426	No
row_217	PRLR	null	null	11208	0	0.00501478	No
row_218	RELN	null	null	11406	0	-0.00478378	No
row_219	SGK2	null	null	11708	0	-0.0197552	No
row_220	TEK	null	null	12305	0	-0.0493995	No
row_221	THBS2	null	null	12349	0	-0.0515383	No
row_222	TLR2	null	null	12366	0	-0.0523341	No
row_223	TNN	null	null	12489	0	-0.0584023	No
row_224	TNR	null	null	12495	0	-0.058651	No
row_225	VEGFC	null	null	12968	0	-0.0821277	No
row_226	VWF	null	null	13007	0	-0.0840178	No
row_227	AKT1	null	null	13213	-0.01	-0.0941369	No
row_228	IL2RG	null	null	13248	-0.01	-0.0957506	No
row_229	RAF1	null	null	13274	-0.01	-0.0969167	No
row_230	GRB2	null	null	13350	-0.02	-0.100492	No
row_231	PPP2R5D	null	null	13381	-0.02	-0.10183	No
row_232	INSR	null	null	13454	-0.03	-0.105179	No
row_233	PIK3R3	null	null	13480	-0.03	-0.10619	No
row_234	CD19	null	null	13541	-0.04	-0.108865	No
row_235	GSK3B	null	null	13566	-0.04	-0.109749	No
row_236	YWHAQ	null	null	13635	-0.04	-0.112822	No
row_237	BCL2L11	null	null	13650	-0.05	-0.113131	No
row_238	MCL1	null	null	13700	-0.05	-0.115181	No
row_239	TP53	null	null	13875	-0.06	-0.123372	No
row_240	PPP2R5E	null	null	13963	-0.07	-0.127157	No
row_241	GYS1	null	null	14040	-0.08	-0.130318	No
row_242	COL4A2	null	null	14126	-0.09	-0.13385	No
row_243	PPP2R2D	null	null	14190	-0.09	-0.136287	No
row_244	TCL1A	null	null	14207	-0.09	-0.136386	No
row_245	ITGB7	null	null	14263	-0.1	-0.138348	No
row_246	MAPK1	null	null	14269	-0.1	-0.137823	No
row_247	GNB4	null	null	14364	-0.11	-0.141647	No
row_248	HSP90AB1	null	null	14369	-0.11	-0.140994	No
row_249	PIK3CG	null	null	14504	-0.12	-0.146731	No
row_250	SOS2	null	null	14520	-0.12	-0.146548	No
row_251	ATF6B	null	null	14551	-0.13	-0.147034	No
row_252	NFKB1	null	null	14602	-0.13	-0.148515	No
row_253	PTEN	null	null	14610	-0.13	-0.147857	No
row_254	ITGB5	null	null	14719	-0.14	-0.152146	No
row_255	PPP2CA	null	null	14765	-0.14	-0.153301	No
row_256	RAC1	null	null	14774	-0.14	-0.152615	No
row_257	KRAS	null	null	14973	-0.16	-0.161225	No
row_258	MYC	null	null	14982	-0.16	-0.160385	No
row_259	GNB5	null	null	15067	-0.17	-0.163247	No
row_260	JAK3	null	null	15072	-0.17	-0.162131	No
row_261	PPP2R5C	null	null	15092	-0.17	-0.16176	No
row_262	RELA	null	null	15099	-0.17	-0.160743	No
row_263	YWHAH	null	null	15130	-0.17	-0.16092	No
row_264	SYK	null	null	15215	-0.18	-0.163705	No
row_265	IFNAR1	null	null	15372	-0.2	-0.169916	No
row_266	PHLPP1	null	null	15398	-0.2	-0.169612	No
row_267	RPS6KB1	null	null	15513	-0.21	-0.173657	No
row_268	AKT2	null	null	15545	-0.22	-0.173496	No
row_269	CSF1	null	null	15685	-0.23	-0.17863	No
row_270	LAMC1	null	null	15705	-0.23	-0.177795	No
row_271	LPAR5	null	null	15707	-0.23	-0.176065	No
row_272	BRCA1	null	null	15767	-0.24	-0.177143	No
row_273	FGF7	null	null	16044	-0.26	-0.188858	No
row_274	ITGA6	null	null	16068	-0.26	-0.18799	No
row_275	ITGB3	null	null	16069	-0.26	-0.185978	No
row_276	PIK3R5	null	null	16115	-0.26	-0.186204	No
row_277	EFNA5	null	null	16215	-0.27	-0.189039	No
row_278	C8orf44-SGK3	null	null	16288	-0.28	-0.190453	No
row_279	PCK1	null	null	16333	-0.28	-0.190475	No
row_280	GNGT2	null	null	16405	-0.29	-0.191762	No
row_281	NRAS	null	null	16419	-0.29	-0.190165	No
row_282	EIF4B	null	null	16477	-0.3	-0.190678	No
row_283	PIK3CB	null	null	16601	-0.31	-0.194397	No
row_284	PKN2	null	null	16602	-0.31	-0.191998	No
row_285	SPP1	null	null	16622	-0.31	-0.190544	No
row_286	TSC1	null	null	16629	-0.31	-0.188444	No
row_287	PKN3	null	null	16764	-0.33	-0.192555	No
row_288	TSC2	null	null	16871	-0.34	-0.195196	No
row_289	PIK3AP1	null	null	16929	-0.35	-0.195322	No
row_290	IKBKB	null	null	16991	-0.36	-0.195571	No
row_291	RBL2	null	null	17020	-0.36	-0.194177	No
row_292	JAK1	null	null	17065	-0.37	-0.193502	No
row_293	CHUK	null	null	17151	-0.38	-0.19479	No
row_294	LPAR3	null	null	17196	-0.38	-0.194037	No
row_295	RPTOR	null	null	17336	-0.39	-0.197933	No
row_296	BCL2	null	null	17431	-0.41	-0.199436	No
row_297	MTCP1	null	null	17696	-0.45	-0.209084	No
row_298	ITGAV	null	null	17816	-0.47	-0.211366	No
row_299	PIK3R1	null	null	17877	-0.48	-0.210636	No
row_300	HGF	null	null	17953	-0.49	-0.210574	No
row_301	ITGB1	null	null	17962	-0.49	-0.20718	No
row_302	YWHAG	null	null	18080	-0.5	-0.20913	No
row_303	GNG11	null	null	18105	-0.51	-0.206377	No
row_304	GNG10	null	null	18210	-0.53	-0.207448	No
row_305	THEM4	null	null	18231	-0.53	-0.204342	No
row_306	EIF4E	null	null	18255	-0.54	-0.201307	No
row_307	TLR4	null	null	18283	-0.54	-0.198471	No
row_308	CDKN1B	null	null	18296	-0.55	-0.194811	No
row_309	SOS1	null	null	18335	-0.55	-0.192445	No
row_310	CREB5	null	null	18407	-0.57	-0.191565	No
row_311	PDPK1	null	null	18422	-0.57	-0.187851	No
row_312	SGK3	null	null	18622	-0.6	-0.193105	No
row_313	LAMA5	null	null	18814	-0.65	-0.197575	No
row_314	PIK3CD	null	null	18949	-0.68	-0.198978	No
row_315	COL4A4	null	null	19053	-0.71	-0.198607	No
row_316	MDM2	null	null	19146	-0.74	-0.197456	No
row_317	FOXO3	null	null	19161	-0.75	-0.192348	No
row_318	MAP2K1	null	null	19191	-0.76	-0.187909	No
row_319	IL6	null	null	19222	-0.77	-0.183443	No
row_320	THBS4	null	null	19263	-0.77	-0.179473	No
row_321	PPP2R3C	null	null	19353	-0.82	-0.177554	No
row_322	MTOR	null	null	19449	-0.85	-0.175702	No
row_323	PTK2	null	null	19773	-1	-0.184028	No
row_324	ITGA4	null	null	19797	-1.02	-0.177279	No
row_325	LAMA4	null	null	19926	-1.14	-0.174823	No
row_326	JAK2	null	null	19946	-1.15	-0.166869	No
row_327	COL6A2	null	null	19955	-1.16	-0.15829	No
row_328	ITGA11	null	null	19974	-1.18	-0.150053	No
row_329	FGF6	null	null	19990	-1.2	-0.141513	No
row_330	MET	null	null	20011	-1.22	-0.133067	No
row_331	EPO	null	null	20042	-1.26	-0.124808	No
row_332	IL6R	null	null	20098	-1.35	-0.117096	No
row_333	ITGA10	null	null	20213	-1.58	-0.110539	No
row_334	TCL1B	null	null	20237	-1.68	-0.0986822	No
row_335	NOS3	null	null	20257	-1.75	-0.0860844	No
row_336	THBS3	null	null	20291	-1.87	-0.0732544	No
row_337	LAMC3	null	null	20403	-2.73	-0.0576486	No
row_338	PPP2R3B	null	null	20432	-3.75	-0.030021	No
row_339	IGF1R	null	null	20437	-3.95	0.000348038	No

### Sheet: NU-DUL-1-RCHO_PI3K_AKT_Path
NAME	PROBE	GENE SYMBOL	GENE_TITLE	RANK IN GENE LIST	RANK METRIC SCORE	RUNNING ES	CORE ENRICHMENT
row_0	RXRA	null	null	28	3.54	0.02059	Yes
row_1	PGF	null	null	46	3.18	0.0395054	Yes
row_2	EFNA1	null	null	80	2.75	0.054922	Yes
row_3	LAMC3	null	null	84	2.74	0.0718192	Yes
row_4	EFNA5	null	null	136	2.37	0.0839453	Yes
row_5	BAD	null	null	175	2.14	0.0953087	Yes
row_6	IL4	null	null	195	2.07	0.107213	Yes
row_7	IL7	null	null	216	1.99	0.118569	Yes
row_8	FGF22	null	null	247	1.88	0.128726	Yes
row_9	GH1	null	null	300	1.77	0.137067	Yes
row_10	GNB4	null	null	338	1.69	0.145681	Yes
row_11	PDGFD	null	null	385	1.59	0.15321	Yes
row_12	MDM2	null	null	429	1.53	0.16052	Yes
row_13	CDK6	null	null	549	1.39	0.163051	Yes
row_14	PPP2R5E	null	null	553	1.39	0.171546	Yes
row_15	FOXO3	null	null	593	1.35	0.177942	Yes
row_16	JAK3	null	null	605	1.34	0.185715	Yes
row_17	LAMB1	null	null	673	1.27	0.190173	Yes
row_18	PIK3R2	null	null	730	1.21	0.194823	Yes
row_19	ITGB4	null	null	776	1.18	0.199852	Yes
row_20	IFNB1	null	null	854	1.12	0.202862	Yes
row_21	LPAR3	null	null	899	1.1	0.207445	Yes
row_22	SGK1	null	null	904	1.1	0.214085	Yes
row_23	IGF1R	null	null	960	1.07	0.217915	Yes
row_24	COL9A1	null	null	1028	1.03	0.220879	Yes
row_25	BCL2L11	null	null	1044	1.02	0.226456	Yes
row_26	COL9A2	null	null	1071	1.01	0.231404	Yes
row_27	FGF18	null	null	1085	1	0.236959	Yes
row_28	IL7R	null	null	1086	1	0.243182	Yes
row_29	PIK3CA	null	null	1109	0.99	0.248211	Yes
row_30	IL2RA	null	null	1126	0.98	0.253487	Yes
row_31	LAMB3	null	null	1215	0.94	0.254811	Yes
row_32	ITGAV	null	null	1234	0.93	0.259673	Yes
row_33	CCNE2	null	null	1399	0.86	0.256591	Yes
row_34	MET	null	null	1528	0.82	0.255111	Yes
row_35	GNG8	null	null	1619	0.79	0.255399	Yes
row_36	PPP2R2A	null	null	1797	0.74	0.250902	Yes
row_37	GSK3B	null	null	1819	0.73	0.254365	Yes
row_38	NOS3	null	null	1828	0.73	0.258496	Yes
row_39	ATF2	null	null	1844	0.72	0.262205	Yes
row_40	PKN1	null	null	1939	0.7	0.261728	Yes
row_41	YWHAZ	null	null	1985	0.69	0.263707	Yes
row_42	COL9A3	null	null	2035	0.67	0.265357	Yes
row_43	ITGA2	null	null	2076	0.66	0.267407	Yes
row_44	PPP2CB	null	null	2087	0.66	0.271	Yes
row_45	MLST8	null	null	2117	0.65	0.273554	Yes
row_46	CSF1	null	null	2152	0.64	0.275788	Yes
row_47	LPAR5	null	null	2169	0.64	0.278948	Yes
row_48	ITGA3	null	null	2209	0.63	0.280863	Yes
row_49	ITGB5	null	null	2210	0.63	0.284784	Yes
row_50	KRAS	null	null	2255	0.62	0.286379	Yes
row_51	VEGFB	null	null	2341	0.61	0.285804	Yes
row_52	BCL2	null	null	2349	0.6	0.289178	Yes
row_53	SGK3	null	null	2415	0.59	0.289507	Yes
row_54	CREB3L2	null	null	2428	0.58	0.292499	Yes
row_55	EIF4B	null	null	2566	0.55	0.288876	Yes
row_56	GNB5	null	null	2572	0.55	0.292042	Yes
row_57	MAPK1	null	null	2580	0.55	0.295105	Yes
row_58	IRS1	null	null	2713	0.52	0.291552	Yes
row_59	PIK3R5	null	null	2720	0.52	0.29448	Yes
row_60	C8orf44-SGK3	null	null	2738	0.51	0.296779	Yes
row_61	PDPK1	null	null	2765	0.51	0.298616	Yes
row_62	EIF4EBP1	null	null	2797	0.5	0.300133	Yes
row_63	SOS2	null	null	2916	0.48	0.297052	Yes
row_64	FGF17	null	null	2950	0.47	0.29828	Yes
row_65	G6PC3	null	null	2951	0.47	0.301205	Yes
row_66	NRAS	null	null	2970	0.47	0.303204	Yes
row_67	CREB3L3	null	null	3001	0.46	0.304524	Yes
row_68	LAMC1	null	null	3081	0.45	0.303262	Yes
row_69	GNB2	null	null	3128	0.44	0.303634	Yes
row_70	PHLPP2	null	null	3140	0.44	0.305807	Yes
row_71	PDGFA	null	null	3209	0.43	0.304986	Yes
row_72	THBS3	null	null	3224	0.43	0.306941	Yes
row_73	IL2RG	null	null	3255	0.42	0.308012	Yes
row_74	SOS1	null	null	3427	0.39	0.301645	No
row_75	IKBKB	null	null	3470	0.38	0.30185	No
row_76	COL4A3	null	null	3522	0.37	0.30153	No
row_77	PIK3CB	null	null	3550	0.37	0.302444	No
row_78	TP53	null	null	3571	0.37	0.303718	No
row_79	COL6A2	null	null	3595	0.36	0.304776	No
row_80	CSF3R	null	null	3596	0.36	0.307016	No
row_81	YWHAG	null	null	3647	0.36	0.306685	No
row_82	LAMA4	null	null	3746	0.34	0.303761	No
row_83	MYC	null	null	3899	0.32	0.297935	No
row_84	PIK3AP1	null	null	3910	0.32	0.299413	No
row_85	F2R	null	null	3948	0.31	0.299439	No
row_86	G6PC	null	null	3952	0.31	0.301214	No
row_87	HSP90AA1	null	null	3955	0.31	0.30304	No
row_88	CREB5	null	null	3999	0.3	0.302696	No
row_89	RELA	null	null	4035	0.3	0.302763	No
row_90	STK11	null	null	4045	0.3	0.304167	No
row_91	RPS6KB1	null	null	4117	0.29	0.30232	No
row_92	NFKB1	null	null	4179	0.28	0.300926	No
row_93	PPP2R1B	null	null	4184	0.28	0.302463	No
row_94	ANGPT2	null	null	4344	0.25	0.295841	No
row_95	CREB1	null	null	4354	0.25	0.296934	No
row_96	LAMA5	null	null	4368	0.25	0.297822	No
row_97	MAP2K1	null	null	4444	0.24	0.295458	No
row_98	PHLPP1	null	null	4457	0.24	0.296335	No
row_99	PTK2	null	null	4531	0.23	0.294012	No
row_100	JAK1	null	null	4736	0.2	0.284765	No
row_101	PKN2	null	null	4749	0.2	0.285393	No
row_102	MYB	null	null	4803	0.19	0.283849	No
row_103	BRCA1	null	null	4837	0.18	0.283273	No
row_104	IGF1	null	null	4851	0.18	0.283724	No
row_105	AKT2	null	null	4897	0.17	0.282468	No
row_106	CRTC2	null	null	4912	0.17	0.282806	No
row_107	PIK3CG	null	null	5112	0.15	0.273505	No
row_108	RPS6KB2	null	null	5118	0.15	0.274182	No
row_109	TSC2	null	null	5283	0.13	0.266557	No
row_110	CDC37	null	null	5295	0.12	0.266738	No
row_111	GYS1	null	null	5362	0.11	0.264028	No
row_112	TNXB	null	null	5462	0.1	0.259559	No
row_113	CHUK	null	null	5494	0.09	0.258525	No
row_114	SYK	null	null	5636	0.08	0.251772	No
row_115	RPTOR	null	null	5721	0.07	0.247887	No
row_116	ATF6B	null	null	5847	0.05	0.24177	No
row_117	IL4R	null	null	5876	0.05	0.240641	No
row_118	EFNA4	null	null	5970	0.04	0.236107	No
row_119	COL1A1	null	null	6056	0.03	0.231923	No
row_120	LAMB2	null	null	6080	0.03	0.230927	No
row_121	SGK2	null	null	6107	0.03	0.229776	No
row_122	ANGPT1	null	null	6514	0	0.208897	No
row_123	ANGPT4	null	null	6515	0	0.208897	No
row_124	CCND1	null	null	7153	0	0.176138	No
row_125	CHAD	null	null	7283	0	0.169504	No
row_126	CHRM1	null	null	7291	0	0.169144	No
row_127	CHRM2	null	null	7292	0	0.169144	No
row_128	COL1A2	null	null	7410	0	0.163127	No
row_129	COL2A1	null	null	7414	0	0.162973	No
row_130	COL4A1	null	null	7416	0	0.162921	No
row_131	COL4A2	null	null	7417	0	0.162921	No
row_132	COL4A5	null	null	7418	0	0.162921	No
row_133	COL4A6	null	null	7419	0	0.162921	No
row_134	COL6A1	null	null	7422	0	0.162818	No
row_135	COL6A5	null	null	7423	0	0.162818	No
row_136	COL6A6	null	null	7424	0	0.162818	No
row_137	CSF1R	null	null	7491	0	0.159424	No
row_138	CSF3	null	null	7494	0	0.159321	No
row_139	CSH1	null	null	7495	0	0.159321	No
row_140	CSH2	null	null	7496	0	0.159321	No
row_141	EGF	null	null	7878	0	0.139727	No
row_142	EGFR	null	null	7881	0	0.139625	No
row_143	EPO	null	null	7937	0	0.136796	No
row_144	FASLG	null	null	8093	0	0.128825	No
row_145	FGF1	null	null	8135	0	0.126716	No
row_146	FGF10	null	null	8136	0	0.126716	No
row_147	FGF12	null	null	8137	0	0.126716	No
row_148	FGF13	null	null	8138	0	0.126716	No
row_149	FGF14	null	null	8139	0	0.126716	No
row_150	FGF16	null	null	8140	0	0.126716	No
row_151	FGF19	null	null	8141	0	0.126716	No
row_152	FGF2	null	null	8142	0	0.126716	No
row_153	FGF20	null	null	8143	0	0.126716	No
row_154	FGF21	null	null	8144	0	0.126716	No
row_155	FGF23	null	null	8145	0	0.126716	No
row_156	FGF3	null	null	8146	0	0.126716	No
row_157	FGF4	null	null	8147	0	0.126716	No
row_158	FGF5	null	null	8148	0	0.126716	No
row_159	FGF6	null	null	8149	0	0.126716	No
row_160	FGF7	null	null	8150	0	0.126716	No
row_161	FGF9	null	null	8151	0	0.126716	No
row_162	FGFR2	null	null	8154	0	0.126614	No
row_163	FGFR3	null	null	8155	0	0.126614	No
row_164	G6PC2	null	null	8257	0	0.121419	No
row_165	GH2	null	null	8357	0	0.116328	No
row_166	GHR	null	null	8358	0	0.116328	No
row_167	GNB3	null	null	8416	0	0.113397	No
row_168	GNG13	null	null	8417	0	0.113397	No
row_169	GNG3	null	null	8418	0	0.113397	No
row_170	GNG4	null	null	8419	0	0.113397	No
row_171	GNGT1	null	null	8420	0	0.113397	No
row_172	IBSP	null	null	8779	0	0.0949859	No
row_173	IFNA1	null	null	8790	0	0.0944716	No
row_174	IFNA10	null	null	8791	0	0.0944716	No
row_175	IFNA13	null	null	8792	0	0.0944716	No
row_176	IFNA14	null	null	8793	0	0.0944716	No
row_177	IFNA16	null	null	8794	0	0.0944716	No
row_178	IFNA17	null	null	8795	0	0.0944716	No
row_179	IFNA2	null	null	8796	0	0.0944716	No
row_180	IFNA21	null	null	8797	0	0.0944716	No
row_181	IFNA4	null	null	8798	0	0.0944716	No
row_182	IFNA5	null	null	8799	0	0.0944716	No
row_183	IFNA6	null	null	8800	0	0.0944716	No
row_184	IFNA7	null	null	8801	0	0.0944716	No
row_185	IFNA8	null	null	8802	0	0.0944716	No
row_186	IL2	null	null	8849	0	0.092106	No
row_187	IL2RB	null	null	8860	0	0.0915917	No
row_188	IL3	null	null	8861	0	0.0915917	No
row_189	IL3RA	null	null	8871	0	0.0911289	No
row_190	INS	null	null	8881	0	0.090666	No
row_191	ITGA1	null	null	8917	0	0.0888661	No
row_192	ITGA6	null	null	8918	0	0.0888661	No
row_193	ITGA8	null	null	8919	0	0.0888661	No
row_194	ITGA9	null	null	8920	0	0.0888661	No
row_195	ITGB6	null	null	8921	0	0.0888661	No
row_196	ITGB8	null	null	8922	0	0.0888661	No
row_197	KDR	null	null	9016	0	0.0840834	No
row_198	KIT	null	null	9063	0	0.0817177	No
row_199	KITLG	null	null	9064	0	0.0817177	No
row_200	LAMA1	null	null	9254	0	0.071998	No
row_201	LAMA2	null	null	9255	0	0.071998	No
row_202	LAMC2	null	null	9256	0	0.071998	No
row_203	LPAR1	null	null	9765	0	0.045873	No
row_204	LPAR4	null	null	9766	0	0.045873	No
row_205	LPAR6	null	null	9767	0	0.045873	No
row_206	NGF	null	null	10175	0	0.0249422	No
row_207	OSMR	null	null	10743	0	-0.00421698	No
row_208	PCK1	null	null	10856	0	-0.00997682	No
row_209	PDGFC	null	null	10875	0	-0.0109025	No
row_210	PDGFRA	null	null	10876	0	-0.0109025	No
row_211	PDGFRB	null	null	10877	0	-0.0109025	No
row_212	PIK3R6	null	null	10933	0	-0.013731	No
row_213	PPP2R2B	null	null	11067	0	-0.0205708	No
row_214	PPP2R2C	null	null	11068	0	-0.0205708	No
row_215	PPP2R3A	null	null	11069	0	-0.0205708	No
row_216	PPP2R3B	null	null	11070	0	-0.0205708	No
row_217	PRKAA2	null	null	11114	0	-0.0227822	No
row_218	PRL	null	null	11122	0	-0.0231422	No
row_219	PRLR	null	null	11125	0	-0.023245	No
row_220	RELN	null	null	11322	0	-0.0333247	No
row_221	TEK	null	null	12150	0	-0.0758549	No
row_222	THBS1	null	null	12191	0	-0.077912	No
row_223	THBS2	null	null	12192	0	-0.077912	No
row_224	TNC	null	null	12302	0	-0.0835176	No
row_225	TNN	null	null	12317	0	-0.0842375	No
row_226	TNR	null	null	12323	0	-0.0844947	No
row_227	VEGFC	null	null	12554	0	-0.0963229	No
row_228	VTN	null	null	12582	0	-0.0977115	No
row_229	VWF	null	null	12589	0	-0.09802	No
row_230	AKT1	null	null	12763	-0.01	-0.106855	No
row_231	GNG10	null	null	12786	-0.01	-0.107924	No
row_232	INSR	null	null	12789	-0.01	-0.107964	No
row_233	YWHAH	null	null	12899	-0.02	-0.113446	No
row_234	PIK3R1	null	null	12953	-0.03	-0.115984	No
row_235	EFNA3	null	null	13002	-0.04	-0.118204	No
row_236	EPOR	null	null	13086	-0.05	-0.122161	No
row_237	IFNAR1	null	null	13092	-0.05	-0.122107	No
row_238	PPP2R5A	null	null	13120	-0.05	-0.123185	No
row_239	PTEN	null	null	13205	-0.06	-0.127131	No
row_240	MAP2K2	null	null	13263	-0.07	-0.129627	No
row_241	RAC1	null	null	13275	-0.07	-0.129757	No
row_242	RAF1	null	null	13276	-0.07	-0.129321	No
row_243	PDGFB	null	null	13345	-0.08	-0.132321	No
row_244	YWHAB	null	null	13609	-0.11	-0.145161	No
row_245	BCL2L1	null	null	13627	-0.12	-0.145289	No
row_246	CASP9	null	null	13793	-0.14	-0.152903	No
row_247	ITGA5	null	null	13811	-0.14	-0.152906	No
row_248	YWHAQ	null	null	13858	-0.14	-0.1544	No
row_249	MTOR	null	null	13893	-0.15	-0.155216	No
row_250	GNGT2	null	null	13954	-0.16	-0.157305	No
row_251	ITGB7	null	null	13958	-0.16	-0.156464	No
row_252	JAK2	null	null	14361	-0.21	-0.175831	No
row_253	PPP2R2D	null	null	14456	-0.22	-0.179296	No
row_254	LAMB4	null	null	14510	-0.23	-0.18059	No
row_255	LPAR2	null	null	14512	-0.23	-0.17921	No
row_256	PRKAA1	null	null	14530	-0.23	-0.178653	No
row_257	RBL2	null	null	14532	-0.23	-0.177273	No
row_258	THEM4	null	null	14544	-0.23	-0.176408	No
row_259	ITGA10	null	null	14599	-0.24	-0.177691	No
row_260	PPP2R1A	null	null	14794	-0.26	-0.18605	No
row_261	CDK4	null	null	14835	-0.27	-0.186427	No
row_262	FN1	null	null	14936	-0.28	-0.189827	No
row_263	PIK3CD	null	null	15098	-0.3	-0.19624	No
row_264	FGF11	null	null	15155	-0.31	-0.197191	No
row_265	CREB3	null	null	15278	-0.33	-0.201411	No
row_266	CREB3L4	null	null	15372	-0.34	-0.204078	No
row_267	PKN3	null	null	15400	-0.34	-0.203351	No
row_268	PPP2R5B	null	null	15402	-0.34	-0.201286	No
row_269	GRB2	null	null	15462	-0.35	-0.202142	No
row_270	CCND2	null	null	15510	-0.36	-0.202319	No
row_271	CDK2	null	null	15586	-0.37	-0.203873	No
row_272	YWHAE	null	null	15714	-0.38	-0.20804	No
row_273	SPP1	null	null	15778	-0.39	-0.208853	No
row_274	LAMA3	null	null	15821	-0.4	-0.208523	No
row_275	TSC1	null	null	15852	-0.4	-0.207577	No
row_276	COL4A4	null	null	15865	-0.41	-0.205643	No
row_277	PRKCA	null	null	15950	-0.42	-0.207349	No
row_278	FGFR4	null	null	16064	-0.44	-0.210422	No
row_279	COMP	null	null	16193	-0.46	-0.214142	No
row_280	ITGB3	null	null	16210	-0.46	-0.212102	No
row_281	EIF4E2	null	null	16260	-0.47	-0.211697	No
row_282	PPP2R5D	null	null	16277	-0.47	-0.209595	No
row_283	HSP90AB1	null	null	16332	-0.48	-0.209385	No
row_284	IFNAR2	null	null	16334	-0.48	-0.206449	No
row_285	CCNE1	null	null	16523	-0.51	-0.212944	No
row_286	GNG12	null	null	16545	-0.51	-0.21085	No
row_287	COL6A3	null	null	16598	-0.52	-0.210288	No
row_288	EFNA2	null	null	16601	-0.52	-0.207155	No
row_289	EIF4E	null	null	16645	-0.53	-0.206068	No
row_290	GYS2	null	null	16651	-0.53	-0.203027	No
row_291	MCL1	null	null	16656	-0.53	-0.199934	No
row_292	EPHA2	null	null	16745	-0.55	-0.201037	No
row_293	CD19	null	null	16870	-0.57	-0.203867	No
row_294	PPP2CA	null	null	16901	-0.57	-0.201863	No
row_295	PPP2R3C	null	null	16944	-0.58	-0.200413	No
row_296	PPP2R5C	null	null	17057	-0.6	-0.202439	No
row_297	HSP90B1	null	null	17106	-0.61	-0.201111	No
row_298	CDKN1A	null	null	17148	-0.62	-0.199361	No
row_299	RPS6	null	null	17178	-0.62	-0.196994	No
row_300	MAPK3	null	null	17218	-0.63	-0.19508	No
row_301	CREB3L1	null	null	17307	-0.65	-0.19556	No
row_302	CCND3	null	null	17606	-0.71	-0.206467	No
row_303	ITGA11	null	null	17617	-0.71	-0.202563	No
row_304	IL6	null	null	17654	-0.72	-0.199933	No
row_305	ITGB1	null	null	18061	-0.83	-0.215648	No
row_306	GNG11	null	null	18144	-0.86	-0.214513	No
row_307	NR4A1	null	null	18157	-0.86	-0.209778	No
row_308	EIF4E1B	null	null	18401	-0.95	-0.216363	No
row_309	ATF4	null	null	18417	-0.96	-0.21116	No
row_310	FLT4	null	null	18424	-0.96	-0.205494	No
row_311	GNB1	null	null	18477	-0.98	-0.20207	No
row_312	MTCP1	null	null	18485	-0.98	-0.196331	No
row_313	ITGA4	null	null	18617	-1.05	-0.196534	No
row_314	VEGFA	null	null	18696	-1.08	-0.193824	No
row_315	OSM	null	null	18712	-1.09	-0.187812	No
row_316	TLR4	null	null	18715	-1.09	-0.181132	No
row_317	FLT1	null	null	18763	-1.12	-0.176579	No
row_318	PCK2	null	null	18797	-1.13	-0.171244	No
row_319	GNG7	null	null	18810	-1.14	-0.164766	No
row_320	IL6R	null	null	18943	-1.22	-0.163963	No
row_321	THBS4	null	null	18978	-1.24	-0.157994	No
row_322	PIK3R3	null	null	19000	-1.26	-0.151233	No
row_323	GNG5	null	null	19023	-1.28	-0.144399	No
row_324	CDKN1B	null	null	19123	-1.36	-0.141027	No
row_325	ITGA2B	null	null	19167	-1.41	-0.134463	No
row_326	ITGA7	null	null	19175	-1.42	-0.125987	No
row_327	RHEB	null	null	19176	-1.42	-0.11715	No
row_328	TCL1A	null	null	19211	-1.47	-0.10975	No
row_329	GNG2	null	null	19342	-1.66	-0.106105	No
row_330	IKBKG	null	null	19351	-1.67	-0.0961239	No
row_331	NGFR	null	null	19369	-1.72	-0.0862944	No
row_332	HRAS	null	null	19468	-1.91	-0.079448	No
row_333	FGF8	null	null	19500	-2.01	-0.0685337	No
row_334	TLR2	null	null	19624	-2.48	-0.0594257	No
row_335	HGF	null	null	19625	-2.49	-0.0439301	No
row_336	DDIT4	null	null	19632	-2.53	-0.028494	No
row_337	TCL1B	null	null	19658	-2.69	-0.0130394	No
row_338	FGFR1	null	null	19705	-3.12	0.00401121	No
