## Supplemental data3 for "PI3K/AKT inhibition in tumor propagating cells of DLBCL reverses R-CHOP resistance by destabilizing SOX2"

### Sheet: Figure3B_Functional_annotation
Category	Term	Count	%	PValue	Genes	List Total	Pop Hits	Pop Total	Fold Enrichment	Bonferroni	Benjamini	FDR
KEGG_PATHWAY	hsa04151:PI3K-Akt signaling pathway	121	97.5806	2.72224e-161	FGF18, HRAS, PPP2R5B, PDGFB, EFNA1, PDGFA, PGF, OSMR, FGF17, EFNA3, LPAR3, VTN, LPAR2, LPAR1, FOXO3, GNG8, EIF4EBP1, CREB3L2, CREB3L1, PIK3CA, PDGFC, GNG2, CREB3L3, PDGFD, MLST8, EGFR, RXRA, FGF22, IRS1, BCL2L11, DDIT4, VEGFB, MAPK1, LPAR5, IFNB1, LAMC3, COL1A2, PDGFRB, EFNA5, PPP2R5E, EFNA4, LAMC1, COL1A1, FGFR2, FGFR1, FGFR4, ITGB4, ITGB5, G6PC3, ATF2, LAMB4, LAMB3, KRAS, LAMB2, ITGAV, LAMB1, F…	124	345	6910	19.5444	4.68226e-159	4.68226e-159	3.32765e-158
KEGG_PATHWAY	hsa04510:Focal adhesion	49	39.5161	1.22845e-42	HRAS, PDGFB, PDGFA, PGF, TNC, ITGB4, ITGB5, VTN, COL2A1, LAMB4, IGF1R, LAMB3, PDPK1, LAMB2, BCL2, ITGAV, SOS2, COL6A3, COL6A1, PIK3CA, PDGFC, PIK3R5, PDGFD, LAMB1, THBS1, THBS3, FN1, PIK3R2, PRKCA, EGFR, COL4A3, FLT1, COL4A1, MET, ITGA2, ITGA3, BAD, COL4A6, KDR, VEGFB, MAPK1, LAMA3, LAMC3, GSK3B, ITGA7, COL1A2, PDGFRB, COL1A1, LAMC1	124	206	6910	13.2552	2.11293e-40	1.05646e-40	1.50164e-39
KEGG_PATHWAY	hsa04012:ErbB signaling pathway	14	11.2903	3.19698e-09	PRKCA, EGFR, HRAS, BAD, NRAS, MAPK1, CDKN1A, EIF4EBP1, KRAS, GSK3B, SOS2, PIK3CA, PIK3R5, PIK3R2	124	87	6910	8.96737	5.49881e-07	2.39079e-08	3.90797e-06
KEGG_PATHWAY	hsa05200:Pathways in cancer	57	45.9677	6.0315e-38	FGF18, HRAS, FGF8, PDGFB, PGF, PDGFA, FGF17, LPAR3, LPAR2, LPAR1, GNG8, CCNE2, PIK3CA, GNG2, PRKCA, EGFR, RXRA, FGF22, CDK6, VEGFB, MAPK1, GNB2, LPAR5, LAMC3, GNB5, MDM2, PDGFRB, GNB4, LAMC1, GNB3, FGFR2, FGFR1, LAMB4, IGF1R, LAMB3, KRAS, LAMB2, BCL2, ITGAV, SOS2, PIK3R5, LAMB1, FN1, PIK3R2, COL4A3, COL4A1, MET, ITGA2, ITGA3, BAD, COL4A6, NRAS, CDKN1A, LAMA3, GSK3B, IKBKG, F2R	124	393	6910	8.08237	1.03742e-35	3.45806e-36	7.37286e-35
KEGG_PATHWAY	hsa04662:B cell receptor signaling pathway	10	8.06452	3.0857e-06	MAPK1, NRAS, HRAS, KRAS, GSK3B, SOS2, IKBKG, PIK3CA, PIK3R5, PIK3R2	124	69	6910	8.0762	0.000530601	1.08314e-05	0.00377188
KEGG_PATHWAY	hsa04066:HIF-1 signaling pathway	14	11.2903	1.42385e-08	PRKCA, EGFR, FLT1, EIF4E1B, MAPK1, IGF1R, CDKN1A, EIF4EBP1, BCL2, PIK3CA, PIK3R5, NOS3, ANGPT2, PIK3R2	124	98	6910	7.96083	2.44902e-06	8.74652e-08	1.74051e-05
KEGG_PATHWAY	hsa04062:Chemokine signaling pathway	18	14.5161	2.42157e-08	HRAS, FOXO3, GNG8, NRAS, MAPK1, KRAS, GNB2, GSK3B, IKBKG, SOS2, GNB5, PIK3CA, GNG2, PIK3R5, GNB4, GNB3, JAK3, PIK3R2	124	186	6910	5.39282	4.16509e-06	1.22503e-07	2.96011e-05
KEGG_PATHWAY	hsa04668:TNF signaling pathway	10	8.06452	0.000102898	MAPK1, CSF1, IKBKG, CREB3L2, PIK3CA, CREB3L1, PIK3R5, CREB3L3, ATF2, PIK3R2	124	106	6910	5.25715	0.0175437	0.000294947	0.125709
KEGG_PATHWAY	hsa04550:Signaling pathways regulating pluripotency of stem cells	13	10.4839	6.27232e-06	FGFR2, FGFR1, FGFR4, HRAS, IGF1R, NRAS, MAPK1, KRAS, GSK3B, PIK3CA, PIK3R5, JAK3, PIK3R2	124	140	6910	5.17454	0.00107826	2.07467e-05	0.00766696
KEGG_PATHWAY	hsa04060:Cytokine-cytokine receptor interaction	21	16.9355	2.93855e-09	EGFR, IL4, FLT1, IL2RA, PDGFB, IL7, OSMR, PDGFA, CSF1, MET, IL7R, KDR, OSM, VEGFB, IFNAR2, IFNB1, PDGFRB, EPOR, PDGFC, IL2RG, NGFR	124	230	6910	5.08801	5.05431e-07	2.29741e-08	3.59206e-06
KEGG_PATHWAY	hsa05162:Measles	12	9.67742	2.18606e-05	IL4, CCNE2, IFNAR2, IL2RA, IFNB1, GSK3B, PIK3CA, IL2RG, CDK6, PIK3R5, JAK3, PIK3R2	124	133	6910	5.02789	0.00375301	6.83625e-05	0.026719
KEGG_PATHWAY	hsa04650:Natural killer cell mediated cytotoxicity	11	8.87097	5.67433e-05	PRKCA, MAPK1, NRAS, IFNAR2, HRAS, KRAS, IFNB1, SOS2, PIK3CA, PIK3R5, PIK3R2	124	122	6910	5.02446	0.00971264	0.000168264	0.0693404
KEGG_PATHWAY	hsa04916:Melanogenesis	9	7.25806	0.00038005	PRKCA, MAPK1, NRAS, HRAS, KRAS, GSK3B, CREB3L2, CREB3L1, CREB3L3	124	100	6910	5.01532	0.0632895	0.00105398	0.463581
KEGG_PATHWAY	hsa04360:Axon guidance	11	8.87097	7.98878e-05	MAPK1, NRAS, HRAS, KRAS, EFNA1, GSK3B, EFNA3, MET, EFNA5, EFNA4, EPHA2	124	127	6910	4.82664	0.0136473	0.000232875	0.0976104
KEGG_PATHWAY	hsa05034:Alcoholism	15	12.0968	2.6461e-06	HRAS, ATF2, GNG8, NRAS, MAPK1, KRAS, GNB2, SOS2, CREB3L2, CREB3L1, GNB5, GNG2, GNB4, GNB3, CREB3L3	124	177	6910	4.72253	0.000455026	9.68355e-06	0.00323452
KEGG_PATHWAY	hsa05412:Arrhythmogenic right ventricular cardiomyopathy (ARVC)	6	4.83871	0.00841038	ITGAV, ITGA7, ITGB4, ITGB5, ITGA2, ITGA3	124	71	6910	4.70922	0.766063	0.018452	9.80919
KEGG_PATHWAY	hsa04713:Circadian entrainment	8	6.45161	0.00144317	PRKCA, GNG8, MAPK1, GNB2, GNB5, GNB4, GNG2, GNB3	124	95	6910	4.6927	0.219956	0.00364635	1.74991
KEGG_PATHWAY	hsa04727:GABAergic synapse	7	5.64516	0.00391429	PRKCA, GNG8, GNB2, GNB5, GNB4, GNG2, GNB3	124	85	6910	4.58918	0.490629	0.00919825	4.68108
KEGG_PATHWAY	hsa05030:Cocaine addiction	4	3.22581	0.056101	CREB3L2, CREB3L1, CREB3L3, ATF2	124	49	6910	4.54905	0.999951	0.0954423	50.6268
KEGG_PATHWAY	hsa04723:Retrograde endocannabinoid signaling	8	6.45161	0.0020577	PRKCA, GNG8, MAPK1, GNB2, GNB5, GNB4, GNG2, GNB3	124	101	6910	4.41393	0.298328	0.00497756	2.48647
KEGG_PATHWAY	hsa04010:MAPK signaling pathway	20	16.129	9.45445e-08	PRKCA, EGFR, FGFR2, FGFR1, FGF18, HRAS, FGFR4, FGF8, PDGFB, PDGFA, FGF17, NR4A1, FGF22, ATF2, NRAS, MAPK1, KRAS, SOS2, IKBKG, PDGFRB	124	255	6910	4.37065	1.62615e-05	4.06541e-07	0.00011557
KEGG_PATHWAY	hsa04611:Platelet activation	10	8.06452	0.000482433	MAPK1, COL1A2, PIK3CA, ITGA2, COL2A1, NOS3, PIK3R5, COL1A1, PIK3R2, F2R	124	130	6910	4.2866	0.0796475	0.00129601	0.588128
KEGG_PATHWAY	hsa05142:Chagas disease (American trypanosomiasis)	8	6.45161	0.00243253	MAPK1, IFNB1, PPP2CB, IKBKG, PIK3CA, PIK3R5, PIK3R2, PPP2R2A	124	104	6910	4.2866	0.342233	0.00580123	2.93325
KEGG_PATHWAY	hsa05032:Morphine addiction	7	5.64516	0.00547316	PRKCA, GNG8, GNB2, GNB5, GNB4, GNG2, GNB3	124	91	6910	4.2866	0.61092	0.0123438	6.48864
KEGG_PATHWAY	hsa04912:GnRH signaling pathway	7	5.64516	0.00547316	PRKCA, EGFR, MAPK1, NRAS, HRAS, KRAS, SOS2	124	91	6910	4.2866	0.61092	0.0123438	6.48864
KEGG_PATHWAY	hsa05410:Hypertrophic cardiomyopathy (HCM)	6	4.83871	0.0123637	ITGAV, ITGA7, ITGB4, ITGB5, ITGA2, ITGA3	124	78	6910	4.2866	0.882322	0.0251521	14.1076
KEGG_PATHWAY	hsa05031:Amphetamine addiction	5	4.03226	0.0295458	PRKCA, CREB3L2, CREB3L1, CREB3L3, ATF2	124	66	6910	4.22165	0.994249	0.0557046	30.6919
KEGG_PATHWAY	hsa04720:Long-term potentiation	5	4.03226	0.0295458	PRKCA, MAPK1, NRAS, HRAS, KRAS	124	66	6910	4.22165	0.994249	0.0557046	30.6919
KEGG_PATHWAY	hsa04115:p53 signaling pathway	5	4.03226	0.0310027	CCNE2, CDKN1A, MDM2, CDK6, THBS1	124	67	6910	4.15864	0.995559	0.0571793	31.9532
KEGG_PATHWAY	hsa04925:Aldosterone synthesis and secretion	6	4.83871	0.0143892	PRKCA, CREB3L2, CREB3L1, NR4A1, CREB3L3, ATF2	124	81	6910	4.12784	0.917331	0.0285713	16.2362
KEGG_PATHWAY	hsa05414:Dilated cardiomyopathy	6	4.83871	0.0166268	ITGAV, ITGA7, ITGB4, ITGB5, ITGA2, ITGA3	124	84	6910	3.98041	0.944081	0.0326044	18.5315
KEGG_PATHWAY	hsa04918:Thyroid hormone synthesis	5	4.03226	0.0356247	PRKCA, CREB3L2, CREB3L1, CREB3L3, ATF2	124	70	6910	3.98041	0.998049	0.0642202	35.8162
KEGG_PATHWAY	hsa04920:Adipocytokine signaling pathway	5	4.03226	0.0356247	RXRA, IKBKG, PCK2, IRS1, G6PC3	124	70	6910	3.98041	0.998049	0.0642202	35.8162
KEGG_PATHWAY	hsa04923:Regulation of lipolysis in adipocytes	4	3.22581	0.0772958	PIK3CA, PIK3R5, IRS1, PIK3R2	124	56	6910	3.98041	0.999999	0.125706	62.5953
KEGG_PATHWAY	hsa04520:Adherens junction	5	4.03226	0.0372495	EGFR, MAPK1, IGF1R, FGFR1, MET	124	71	6910	3.92435	0.99854	0.0664206	37.1256
KEGG_PATHWAY	hsa05206:MicroRNAs in cancer	20	16.129	5.40617e-07	PRKCA, EGFR, HRAS, PDGFB, PDGFA, TNC, MET, CDK6, IRS1, BCL2L11, DDIT4, CCNE2, NRAS, CDKN1A, KRAS, BCL2, SOS2, MDM2, PDGFRB, THBS1	124	285	6910	3.91058	9.29819e-05	2.16247e-06	0.000660844
KEGG_PATHWAY	hsa04724:Glutamatergic synapse	8	6.45161	0.00407217	PRKCA, GNG8, MAPK1, GNB2, GNB5, GNB4, GNG2, GNB3	124	114	6910	3.91058	0.504329	0.00943954	4.8656
KEGG_PATHWAY	hsa04921:Oxytocin signaling pathway	11	8.87097	0.000479922	PRKCA, EGFR, MAPK1, NRAS, CDKN1A, HRAS, KRAS, PIK3CA, NOS3, PIK3R5, PIK3R2	124	158	6910	3.87964	0.0792496	0.00130972	0.585075
KEGG_PATHWAY	hsa04914:Progesterone-mediated oocyte maturation	6	4.83871	0.0190852	MAPK1, IGF1R, KRAS, PIK3CA, PIK3R5, PIK3R2	124	87	6910	3.84316	0.963644	0.036963	20.9865
KEGG_PATHWAY	hsa04022:cGMP-PKG signaling pathway	11	8.87097	0.000707856	MAPK1, CREB3L2, PIK3CA, CREB3L1, NOS3, PIK3R5, BAD, CREB3L3, IRS1, ATF2, PIK3R2	124	166	6910	3.69267	0.11467	0.00184367	0.861849
KEGG_PATHWAY	hsa04620:Toll-like receptor signaling pathway	7	5.64516	0.0112999	MAPK1, IFNAR2, IFNB1, IKBKG, PIK3CA, PIK3R5, PIK3R2	124	106	6910	3.68001	0.858387	0.0238427	12.9699
KEGG_PATHWAY	hsa04114:Oocyte meiosis	7	5.64516	0.0128513	CCNE2, MAPK1, IGF1R, YWHAZ, PPP2R5B, PPP2CB, PPP2R5E	124	109	6910	3.57872	0.891905	0.025834	14.6245
KEGG_PATHWAY	hsa05100:Bacterial invasion of epithelial cells	5	4.03226	0.049804	MET, PIK3CA, PIK3R5, FN1, PIK3R2	124	78	6910	3.57217	0.999847	0.0866054	46.4462
KEGG_PATHWAY	hsa05166:HTLV-I infection	16	12.9032	4.37682e-05	HRAS, IL2RA, PDGFB, PDGFA, ATF2, NRAS, CDKN1A, KRAS, GSK3B, IKBKG, PIK3CA, PDGFRB, PIK3R5, IL2RG, JAK3, PIK3R2	124	256	6910	3.48286	0.00750003	0.000132067	0.0534888
KEGG_PATHWAY	hsa04380:Osteoclast differentiation	8	6.45161	0.00862527	MAPK1, IFNAR2, IFNB1, CSF1, IKBKG, PIK3CA, PIK3R5, PIK3R2	124	131	6910	3.4031	0.774623	0.0186838	10.0478
KEGG_PATHWAY	hsa04922:Glucagon signaling pathway	6	4.83871	0.0312699	CREB3L2, CREB3L1, CREB3L3, PCK2, G6PC3, ATF2	124	99	6910	3.37732	0.995765	0.0570631	32.1821
KEGG_PATHWAY	hsa04666:Fc gamma R-mediated phagocytosis	5	4.03226	0.0622024	PRKCA, MAPK1, PIK3CA, PIK3R5, PIK3R2	124	84	6910	3.31701	0.999984	0.104578	54.3896
KEGG_PATHWAY	hsa04911:Insulin secretion	5	4.03226	0.0644138	PRKCA, CREB3L2, CREB3L1, CREB3L3, ATF2	124	85	6910	3.27799	0.999989	0.107195	55.687
KEGG_PATHWAY	hsa05169:Epstein-Barr virus infection	11	8.87097	0.00197769	CDKN1A, YWHAZ, BCL2, GSK3B, IKBKG, PIK3CA, MDM2, PIK3R5, JAK3, ATF2, PIK3R2	124	190	6910	3.22623	0.288585	0.00485247	2.39086
KEGG_PATHWAY	hsa05164:Influenza A	9	7.25806	0.0121544	PRKCA, MAPK1, IFNAR2, IFNB1, GSK3B, PIK3CA, PIK3R5, ATF2, PIK3R2	124	174	6910	2.88237	0.877956	0.0250234	13.8849
KEGG_PATHWAY	hsa04110:Cell cycle	6	4.83871	0.0697604	CCNE2, CDKN1A, YWHAZ, GSK3B, MDM2, CDK6	124	124	6910	2.69641	0.999996	0.114798	58.6852
KEGG_PATHWAY	hsa05202:Transcriptional misregulation in cancer	8	6.45161	0.0298942	IGF1R, CDKN1A, FLT1, PDGFA, RXRA, MET, MDM2, NGFR	124	168	6910	2.65361	0.994594	0.0557508	30.9955
KEGG_PATHWAY	hsa04144:Endocytosis	12	9.67742	0.006055	FGFR2, EGFR, IGF1R, HRAS, FGFR4, IL2RA, FLT1, MET, MDM2, IL2RG, KDR, F2R	124	258	6910	2.5919	0.648177	0.013475	7.15519
KEGG_PATHWAY	hsa04932:Non-alcoholic fatty liver disease (NAFLD)	7	5.64516	0.0521006	RXRA, GSK3B, PIK3CA, PIK3R5, IRS1, BCL2L11, PIK3R2	124	151	6910	2.58332	0.999899	0.0896354	48.0072
KEGG_PATHWAY	hsa04024:cAMP signaling pathway	9	7.25806	0.0245529	MAPK1, CREB3L2, PIK3CA, CREB3L1, PIK3R5, BAD, CREB3L3, PIK3R2, F2R	124	198	6910	2.53299	0.986099	0.0469069	26.2049
KEGG_PATHWAY	hsa04530:Tight junction	6	4.83871	0.0969359	PRKCA, NRAS, HRAS, KRAS, PPP2CB, PPP2R2A	124	137	6910	2.44055	1	0.155178	71.2454
