## Supplemental data4 for "PI3K/AKT inhibition in tumor propagating cells of DLBCL reverses R-CHOP resistance by destabilizing SOX2"

### Sheet: Fig4I_LY8-RCHO_GSEA_gene_list
NAME	PROBE	GENE SYMBOL	GENE_TITLE	RANK IN GENE LIST	RANK METRIC SCORE	RUNNING ES	CORE ENRICHMENT
row_0	CCR7	null	null	14	0.833367	0.0597949	Yes
row_1	CXCL10	null	null	16	0.777482	0.116219	Yes
row_2	CXCR2	null	null	45	0.498598	0.150954	Yes
row_3	HCK	null	null	51	0.477533	0.185378	Yes
row_4	NFKBIA	null	null	141	0.319429	0.203868	Yes
row_5	CXCL13	null	null	154	0.308592	0.225648	Yes
row_6	IL8	null	null	216	0.265487	0.241703	Yes
row_7	STAT2	null	null	255	0.248297	0.257726	Yes
row_8	TIAM2	null	null	281	0.238266	0.27371	Yes
row_9	PIK3CA	null	null	305	0.227091	0.288988	Yes
row_10	CXCR4	null	null	335	0.21758	0.303257	Yes
row_11	CCL20	null	null	388	0.205835	0.315455	Yes
row_12	CCL3L3	null	null	470	0.187773	0.324805	Yes
row_13	CCL4	null	null	474	0.187147	0.33824	Yes
row_14	PPBP	null	null	663	0.159816	0.339892	Yes
row_15	CCR4	null	null	699	0.155649	0.349345	Yes
row_16	CCL4L1	null	null	740	0.152592	0.35831	Yes
row_17	STAT1	null	null	858	0.140903	0.362349	Yes
row_18	IKBKB	null	null	895	0.137277	0.370414	Yes
row_19	CCR10	null	null	929	0.134817	0.378459	Yes
row_20	CCR1	null	null	930	0.134639	0.388239	Yes
row_21	PRKCB	null	null	998	0.128604	0.394033	Yes
row_22	CXCR1	null	null	1026	0.126941	0.401824	Yes
row_23	LYN	null	null	1069	0.124658	0.408654	Yes
row_24	GNGT1	null	null	1263	0.113284	0.406661	Yes
row_25	CCL3	null	null	1264	0.113086	0.414876	Yes
row_26	CCL23	null	null	1292	0.111953	0.421578	Yes
row_27	NFKB1	null	null	1361	0.108544	0.425861	Yes
row_28	CCR8	null	null	1425	0.106042	0.430227	Yes
row_29	CXCL11	null	null	1513	0.102268	0.433048	Yes
row_30	FOXO3	null	null	1557	0.100324	0.438058	Yes
row_31	PTK2B	null	null	1623	0.0973844	0.441689	Yes
row_32	CCL17	null	null	1755	0.0924486	0.441466	Yes
row_33	BRAF	null	null	1789	0.0913353	0.446353	Yes
row_34	CCL5	null	null	1870	0.0885345	0.448547	Yes
row_35	CCL11	null	null	2135	0.0799322	0.44037	No
row_36	PIK3R3	null	null	2148	0.0794106	0.445503	No
row_37	GNB4	null	null	2442	0.0717364	0.435195	No
row_38	RAP1A	null	null	2517	0.069623	0.436333	No
row_39	VAV3	null	null	2552	0.06889	0.439536	No
row_40	NCF1	null	null	2891	0.0618296	0.426125	No
row_41	SOS2	null	null	2909	0.0613792	0.429683	No
row_42	CX3CL1	null	null	3044	0.0591533	0.426883	No
row_43	TIAM1	null	null	3068	0.0588325	0.429938	No
row_44	WASL	null	null	3111	0.0580688	0.431932	No
row_45	CXCL9	null	null	3160	0.0572697	0.433549	No
row_46	CXCL6	null	null	3455	0.0531021	0.421835	No
row_47	ADCY9	null	null	3668	0.0500483	0.414242	No
row_48	MAPK1	null	null	3956	0.0468658	0.402445	No
row_49	STAT3	null	null	4238	0.0437214	0.390737	No
row_50	CXCL14	null	null	4502	0.0410918	0.379792	No
row_51	CCL27	null	null	4547	0.0407203	0.380419	No
row_52	CHUK	null	null	4555	0.0406018	0.382998	No
row_53	PLCB4	null	null	4755	0.0385759	0.37526	No
row_54	NFKBIB	null	null	4924	0.0370396	0.369052	No
row_55	CSK	null	null	5147	0.0349676	0.359834	No
row_56	CXCL2	null	null	5185	0.0345747	0.360386	No
row_57	GNAI3	null	null	5324	0.0333638	0.3555	No
row_58	AKT3	null	null	5417	0.0326428	0.352998	No
row_59	GNG2	null	null	5520	0.0316233	0.349893	No
row_60	SHC3	null	null	5535	0.031538	0.351442	No
row_61	SHC4	null	null	5848	0.0290039	0.337024	No
row_62	JAK3	null	null	5901	0.0285475	0.336343	No
row_63	PIK3CD	null	null	6102	0.0270777	0.327717	No
row_64	SOS1	null	null	6128	0.026927	0.328349	No
row_65	PLCB1	null	null	6228	0.0260913	0.325	No
row_66	VAV2	null	null	6357	0.0251725	0.320049	No
row_67	PARD3	null	null	6686	0.0228121	0.304333	No
row_68	CCL18	null	null	6917	0.0214025	0.293706	No
row_69	GNG3	null	null	6926	0.0213129	0.29483	No
row_70	BCAR1	null	null	6952	0.0211522	0.295043	No
row_71	NRAS	null	null	6955	0.0211445	0.296473	No
row_72	CCL28	null	null	6982	0.0209664	0.296619	No
row_73	GRK7	null	null	7049	0.0203713	0.294603	No
row_74	CXCR3	null	null	7115	0.0198947	0.292605	No
row_75	CRKL	null	null	7247	0.019081	0.287053	No
row_76	PRKACB	null	null	7505	0.017334	0.274699	No
row_77	CCL16	null	null	7699	0.0160733	0.265645	No
row_78	GNG12	null	null	7787	0.0155293	0.262165	No
row_79	CCL25	null	null	7879	0.0149802	0.258433	No
row_80	CXCL1	null	null	7886	0.0149089	0.259198	No
row_81	CXCL12	null	null	7984	0.0143607	0.255103	No
row_82	CRK	null	null	8036	0.0140308	0.253421	No
row_83	ADCY5	null	null	8051	0.0139471	0.253693	No
row_84	CCL13	null	null	8117	0.013449	0.251227	No
row_85	RELA	null	null	8252	0.0126567	0.245049	No
row_86	GNG4	null	null	8279	0.0125158	0.244581	No
row_87	CXCL16	null	null	8464	0.0113402	0.235659	No
row_88	GSK3B	null	null	8465	0.0113293	0.236482	No
row_89	ITK	null	null	8486	0.011205	0.236237	No
row_90	GNAI1	null	null	8566	0.010794	0.232837	No
row_91	ADCY4	null	null	9061	0.00799339	0.207252	No
row_92	CCR6	null	null	9243	0.00697609	0.198172	No
row_93	ADCY8	null	null	9441	0.00597217	0.188171	No
row_94	CCL21	null	null	9479	0.00578737	0.186632	No
row_95	GRK4	null	null	9571	0.00529063	0.182196	No
row_96	MAP2K1	null	null	9575	0.0052693	0.18242	No
row_97	CCR9	null	null	9813	0.00413301	0.170167	No
row_98	GSK3A	null	null	9871	0.00378845	0.167424	No
row_99	ADCY2	null	null	9878	0.00372537	0.167376	No
row_100	STAT5B	null	null	9955	0.00330095	0.163591	No
row_101	FGR	null	null	10333	0.00143284	0.143727	No
row_102	CCL1	null	null	10721	-0.000379309	0.123256	No
row_103	CCL14	null	null	10811	-0.000839156	0.118603	No
row_104	CXCL3	null	null	10888	-0.00119325	0.114665	No
row_105	CCR2	null	null	11092	-0.00229115	0.104079	No
row_106	GNG5	null	null	11114	-0.00238452	0.10314	No
row_107	PRKCZ	null	null	11154	-0.0025954	0.101263	No
row_108	PRKX	null	null	11176	-0.00269558	0.100346	No
row_109	XCL1	null	null	11225	-0.00292706	0.0980164	No
row_110	IKBKG	null	null	11487	-0.00436121	0.084509	No
row_111	CCL26	null	null	11513	-0.00452513	0.0835136	No
row_112	ROCK1	null	null	11652	-0.00517335	0.0765801	No
row_113	PRKCD	null	null	11878	-0.00637232	0.0651256	No
row_114	HRAS	null	null	11893	-0.00641623	0.0648501	No
row_115	ADCY1	null	null	12096	-0.00755187	0.0546996	No
row_116	CCL19	null	null	12107	-0.00761359	0.054723	No
row_117	CDC42	null	null	12301	-0.00855353	0.0451218	No
row_118	CCL8	null	null	12374	-0.00898167	0.0419607	No
row_119	KRAS	null	null	12416	-0.00924085	0.0404604	No
row_120	GNB3	null	null	12455	-0.00947061	0.0391356	No
row_121	RAP1B	null	null	12857	-0.0117579	0.0187503	No
row_122	JAK2	null	null	12910	-0.0120602	0.0168721	No
row_123	GRK1	null	null	13008	-0.0126071	0.0126502	No
row_124	PIK3R2	null	null	13062	-0.012964	0.0107847	No
row_125	GRB2	null	null	13120	-0.0133537	0.00873569	No
row_126	PIK3R5	null	null	13603	-0.0163574	-0.0156058	No
row_127	CXCL5	null	null	13854	-0.0179716	-0.0275418	No
row_128	SHC2	null	null	13924	-0.0184212	-0.0298583	No
row_129	CCR5	null	null	13929	-0.0184461	-0.0287303	No
row_130	GNG13	null	null	14106	-0.0196945	-0.0366217	No
row_131	RHOA	null	null	14160	-0.020081	-0.0379702	No
row_132	GRK5	null	null	14402	-0.0218209	-0.0491499	No
row_133	ADCY7	null	null	14690	-0.0240793	-0.0626021	No
row_134	GNB2	null	null	15139	-0.0279526	-0.0843004	No
row_135	XCL2	null	null	15155	-0.0280778	-0.0830553	No
row_136	CCR3	null	null	15156	-0.0280804	-0.0810155	No
row_137	ADCY6	null	null	15194	-0.0284646	-0.0809075	No
row_138	DOCK2	null	null	15292	-0.0293169	-0.0839156	No
row_139	ARRB2	null	null	15332	-0.0295892	-0.0838319	No
row_140	CCL24	null	null	15384	-0.0301025	-0.0843465	No
row_141	VAV1	null	null	15434	-0.0305511	-0.0847226	No
row_142	RAF1	null	null	15571	-0.0318248	-0.0896142	No
row_143	PF4	null	null	15599	-0.0320567	-0.0887157	No
row_144	PIK3CB	null	null	15741	-0.0331457	-0.0937762	No
row_145	AKT1	null	null	15751	-0.0332472	-0.0918378	No
row_146	PLCB2	null	null	15866	-0.0342635	-0.095387	No
row_147	PRKACA	null	null	15954	-0.0353869	-0.0974245	No
row_148	XCR1	null	null	15967	-0.0355511	-0.0954776	No
row_149	ADRBK2	null	null	16312	-0.039385	-0.110837	No
row_150	MAPK3	null	null	16360	-0.0400292	-0.110419	No
row_151	AKT2	null	null	16493	-0.0418144	-0.114373	No
row_152	GNGT2	null	null	16502	-0.0420216	-0.111744	No
row_153	RAC1	null	null	16603	-0.04314	-0.113907	No
row_154	GNB5	null	null	16744	-0.0452064	-0.118038	No
row_155	GNB1	null	null	16789	-0.0457784	-0.117043	No
row_156	PIK3R1	null	null	16810	-0.0461094	-0.114753	No
row_157	SHC1	null	null	16950	-0.0481986	-0.118614	No
row_158	PRKACG	null	null	17120	-0.0517799	-0.123804	No
row_159	CXCR6	null	null	17373	-0.0575351	-0.132972	No
row_160	GNG8	null	null	17385	-0.0578446	-0.129353	No
row_161	CX3CR1	null	null	17623	-0.0633991	-0.137301	No
row_162	PF4V1	null	null	17667	-0.0647639	-0.134874	No
row_163	CXCR5	null	null	17707	-0.0657379	-0.132164	No
row_164	ROCK2	null	null	17719	-0.0662731	-0.127933	No
row_165	GRK6	null	null	17760	-0.0673862	-0.125156	No
row_166	WAS	null	null	17764	-0.067461	-0.120415	No
row_167	ADCY3	null	null	17851	-0.0703603	-0.119859	No
row_168	GNG11	null	null	17859	-0.0707121	-0.115093	No
row_169	RAC2	null	null	18039	-0.0771586	-0.118969	No
row_170	GNAI2	null	null	18117	-0.0808352	-0.117176	No
row_171	PLCB3	null	null	18136	-0.0817957	-0.112187	No
row_172	RASGRP2	null	null	18287	-0.0888663	-0.113677	No
row_173	PTK2	null	null	18340	-0.0918656	-0.109758	No
row_174	PIK3CG	null	null	18413	-0.0960441	-0.106595	No
row_175	CCL22	null	null	18420	-0.096549	-0.0998992	No
row_176	ELMO1	null	null	18425	-0.0967867	-0.0930804	No
row_177	CCL7	null	null	18619	-0.11124	-0.0952223	No
row_178	ADRBK1	null	null	18714	-0.12279	-0.0912815	No
row_179	PXN	null	null	18750	-0.12818	-0.0838243	No
row_180	PAK1	null	null	18827	-0.144574	-0.0773477	No
row_181	CCL2	null	null	18863	-0.153823	-0.0680277	No
row_182	GNG7	null	null	19015	-0.231422	-0.0592149	No
row_183	PREX1	null	null	19039	-0.279005	-0.040166	No
row_184	ARRB1	null	null	19062	-0.570438	0.000105822	No
