## Supplemental data5 for "PI3K/AKT inhibition in tumor propagating cells of DLBCL reverses R-CHOP resistance by destabilizing SOX2"

### Sheet: SOX2_targets
BENPORATH_SOX2_TARGETS
> Set 'Sox2 targets': genes upregulated and identified by ChIP on chip as SOX2 [GeneID=6657] transcription factor targets in human embryonic stem cells.
AASDH
ABCB7
ABCF2
ABHD11
ABLIM1
ABTB2
ACIN1
ACO2
ACOT8
ACOX1
ACTR1A
ADAR
ADD3
ADRBK2
AK3
AKIRIN1
AKIRIN2
AKT1S1
ALCAM
ALDH7A1
ALPL
AMOTL1
ANKHD1
ANKRD1
ANO8
ANP32A
ANP32B
AP2A1
AP3B1
APEX1
APH1A
APP
AQP2
ARF3
ARF4
ARFGEF1
ARHGAP1
ARHGAP11A
ARID1B
ARID4B
ARID5B
ARIH1
ARL4D
ARMC6
ARRDC3
ASNA1
ATAD2
ATF3
ATF4
ATP5F1
ATP6V1G1
ATPBD4
AUH
AVEN
AZI1
B3GALT4
B4GALT6
BAMBI
BCAT1
BCKDHA
BCL9
BCLAF1
BDH2
BMP2
BMP7
BTF3L4
BTG1
BUB1B
BUB3
C11orf67
C11orf73
C12orf35
C12orf60
C14orf119
C14orf159
C15orf29
C16orf80
C19orf43
C19orf54
C1orf174
C1orf21
C1orf54
C1orf55
C20orf194
C20orf96
C22orf13
C3orf75
C5orf4
C5orf62
C6orf130
C8orf42
C9orf5
CA2
CA4
CABLES1
CACHD1
CACNA1A
CACNA2D1
CALM2
CALR
CAPRIN1
CAPZA2
CARKD
CASP9
CBX3
CBX5
CBY1
CCDC93
CCDC94
CCND1
CDC14B
CDC42BPA
CDC45
CDC7
CDH2
CDH3
CDK1
CDK12
CDK14
CDK16
CDK17
CDK6
CDYL
CEP41
CEP89
CEP95
CER1
CETN3
CFL1
CISD1
CLIC4
CLN3
CLP1
CNOT8
COL12A1
COMMD3
COMMD7
COPB1
COPS7A
CPT1A
CREB3L4
CRIM1
CSNK1E
CTGF
CTH
CXCL5
CYB5R2
CYR61
DARS2
DCAF11
DCAKD
DDA1
DDX17
DDX21
DDX39A
DDX5
DHDDS
DHRS3
DHX38
DIAPH3
DIDO1
DKK1
DNAJC16
DNAJC2
DNM2
DPAGT1
DPP3
DPPA4
DPYSL2
DPYSL3
DSCC1
DTNA
DUSP12
DUSP6
DVL2
E2F3
EAPP
EEF2
EGLN3
EGR3
EIF2C2
EIF3F
EIF4G2
ELAVL2
ENPP2
ENSA
EOMES
EPHA1
EPM2AIP1
ERBB2
ERRFI1
ETHE1
EXOC5
EXOSC5
EXOSC9
EXPH5
FAM100B
FAM115A
FAM124A
FAM134C
FAM158A
FAM168A
FAM60A
FAM63B
FAM76B
FAM96A
FAM98A
FANCC
FANCF
FARSA
FBXL14
FBXL19
FBXO11
FBXO16
FBXW11
FEM1A
FEZ1
FGF2
FGFR1
FGFR2
FICD
FIP1L1
FOXJ2
FOXN3
FOXO1
FOXP1
FRAT2
FTL
FUS
FXYD5
FZD1
FZD10
FZD2
FZD3
FZD7
G3BP1
GADD45G
GBF1
GCFC1
GDAP1
GGA1
GGPS1
GJA1
GNA13
GNAI1
GNG10
GNPTAB
GPC6
GRHL2
GRID2
GRK6
GSK3A
GSK3B
GSPT2
GTPBP3
GXYLT1
H2AFJ
H2AFX
H3F3B
HAS2
HBP1
HDAC2
HDAC9
HDGFRP2
HECTD2
HELLS
HEPH
HESX1
HEXIM2
HHEX
HIF1AN
HIST1H4C
HIST2H2AA3
HIST2H2BE
HIST3H2A
HLTF
HMBOX1
HMG20A
HMOX1
HN1
HNRNPA1
HNRNPA2B1
HNRNPC
HNRNPK
HNRNPL
HNRNPUL1
HSD17B12
HSP90AB1
HSP90B1
HSPA13
HUWE1
ICMT
ID1
IDH3G
IER5L
IFI16
IGF2BP3
IGFBP2
IK
ILF2
ILF3
ING4
INHBA
INO80C
INO80D
IRX2
IWS1
JARID2
JUB
JUP
KANK1
KAT6A
KCNMB4
KCNN2
KDM3A
KDR
KIAA0247
KIAA0319L
KIAA0368
KIAA0391
KIAA1143
KIAA1279
KIF11
KIF15
KIF20B
KIF26A
KIF2C
KLF5
KLHL5
KNTC1
KPNA3
LAMA4
LAMTOR2
LARGE
LARP7
LASP1
LEFTY1
LEFTY2
LHPP
LINC00337
LINGO1
LOXL2
LPHN1
LRAT
LRFN3
LRP2
LRRN1
LSG1
LSM3
LSM4
LSMD1
LYPD1
MAGED2
MAN2C1
MAP3K11
MAP3K12
MAPRE2
MAST1
MAT2B
MCTS1
MDC1
MED12
MED17
MED25
METTL21D
MEX3C
MGEA5
MKKS
MLH1
MLLT10
MOBP
MORF4L1
MORF4L2
MOSPD3
MPND
MRPL15
MRPL43
MRPL47
MRPS11
MRPS18B
MRPS23
MRPS27
MRPS31
MSC
MSL3
MTF2
MTM1
MTSS1
MUDENG
MUS81
MYNN
MYO9A
NAA30
NAALAD2
NANOG
NBAS
NBR1
NCBP1
NCDN
NDUFA11
NDUFA2
NDUFB5
NDUFB8
NEBL
NEDD4L
NEMF
NFE2L3
NIP7
NIT1
NKIRAS1
NKTR
NME7
NMU
NOC3L
NOL6
NOTCH1
NSUN3
NUCKS1
NUDT4
NUFIP2
NUP160
NUSAP1
OAZ2
OBSL1
ODF2L
OGT
OIP5
OLFML3
ORC1
ORC6
OSBPL1A
OSGEP
OXA1L
PAK1
PARG
PCBP1
PCF11
PCNXL3
PCSK5
PDCL
PDPN
PER2
PGAP3
PGM2L1
PHAX
PHF17
PHF23
PHF8
PIF1
PIH1D1
PIK3R3
PIN4
PIP5K1C
PIPOX
PITX2
PLEKHA3
PLEKHG3
PLIN2
PNISR
PNMA1
PNP
POLDIP3
POLE3
POLR3E
POLR3G
POU2F1
POU5F1
PPAP2A
PPAPDC1B
PPM1B
PPM1N
PPP1R10
PPP1R11
PPP1R15A
PPP1R2
PPP2R1A
PPP2R1B
PPP2R3A
PPP2R3C
PPP2R5C
PRCC
PRDM14
PRDX1
PRKAR1A
PRKCDBP
PRKRIP1
PRNP
PRPF19
PRPF38A
PRPSAP1
PRR11
PRSS8
PSEN2
PSMB1
PSMC2
PSMG2
PTN
PTPN2
PTPN3
PUM1
PWP1
RAB15
RAB17
RAB25
RAB3GAP2
RAB4B
RAB5A
RAD23A
RAD54B
RANBP10
RASA1
RASGRF2
RASL11B
RBBP9
RBM22
RBM23
RBM39
RBPMS
RCOR3
RDH10
RDH11
REST
RFX1
RGS10
RIC8B
RIF1
RIPK1
RMI1
RNF14
RNF219
RNF24
RNF31
ROR1
RPL15
RPL30
RPL36A
RPL7
RPL9
RPLP1
RPS18
RPS26
RPS29
RPS3A
RRN3
RRS1
RSF1
RSRC2
RTN2
SALL1
SAP30
SASH1
SAT1
SAV1
SC5DL
SCAF1
SCAF4
SCG3
SCNM1
SCNN1A
SDCCAG8
SDHD
SELRC1
SEMA6A
SENP2
2018-09-06
SERPINA1
SET
SF3B5
SFPQ
SFRP1
SFRP2
SFXN1
SGK3
SGMS1
SGTA
SH3GL3
SKA2
SKIL
SLC38A2
SLC39A1
SLC3A2
SLC44A1
SLC7A11
SLC7A5
SLC7A5P1
SLC7A5P2
SMAD3
SMARCAD1
SMG7
SNAPC1
SNAPC3
SNRPA
SNRPD3
SNRPN
SNX1
SORT1
SOX2
SP2
SPAG9
SPCS2
SPIRE1
SPRED1
SRSF4
SRSF7
SSBP3
SSR4
ST3GAL2
STAP2
STAT3
STC1
STXBP2
SUFU
SUGP2
SULF1
TAF12
TAF15
TAL1
TALDO1
TARBP2
TBC1D10B
TBC1D17
TBL1XR1
TBP
TCF20
TCF7L1
TCF7L2
TDGF1
TEAD2
TGIF2
THBS2
THOP1
TIA1
TIAL1
TIMM23B
TIMM8B
TIMM9
TIMP4
TIPIN
TJP3
TLE1
TLE2
TLE3
TMEM108
TMEM109
TMEM123
TMEM160
TMEM170A
TMEM55B
TMEM63A
TMSB10
TNC
TNFAIP2
TNRC6A
TOP2A
TP73-AS1
TPM3
TRA2A
TRIM16
TRIM22
TRIM24
TRIML2
TRIT1
TRPC4AP
TSC22D1
TSTD2
TTF2
TUBB
TUBG1
TXNDC12
TXNRD1
UBC
UBE2C
UBE2D3
UBE2T
UBE2W
UBP1
UBQLN4
UBR1
UBR5
UFD1L
UFM1
UGT8
UIMC1
UQCR10
URM1
USO1
USP25
USP44
USP49
USP7
VASH2
VASP
VAT1
VCAN
VIM
VPS35
VPS52
VRTN
VWA5A
WBP11
WDFY2
WDR36
WDR77
WDR81
WHSC1L1
XAB2
XRRA1
ZC4H2
ZCCHC14
ZCCHC3
ZCRB1
ZEB2
ZFP36L1
ZFYVE19
ZIC1
ZIC2
ZIC3
ZIK1
ZNF140
ZNF217
ZNF281
ZNF286A
ZNF300
ZNF331
ZNF335
ZNF428
ZNF516
ZNF646
ZNF664
ZNF668
ZNF677
ZNF701
ZNF770
ZSCAN2
